# Third Trimester-Equivalent Alcohol Exposure Reduces Neurons in Males and Increases Vglut2⁺ Neurons with Reduced Intrinsic Bursting in Females in The Murine Dorsal Subiculum

**DOI:** 10.64898/2026.05.20.726671

**Authors:** Katalina M. Lopez, Hyemin Choi, Adeline Feng, Lourdes Cazares, Javier Kelly Roman, Glenna J. Chavez, Melissa Molina Garcia, Julian Jaramillo, C. Fernando Valenzuela

**Affiliations:** Department of Neurosciences, School of Medicine, University of New Mexico Health Sciences Center Albuquerque, New Mexico, U.S.A

**Keywords:** Ethanol, fetal, development, hippocampus, subiculum, glutamate, electrophysiology

## Abstract

Individuals with Fetal Alcohol Spectrum Disorders (FASDs) show reduced subicular volume, and preclinical studies compliment this by demonstrating that third-trimester-equivalent ethanol exposure induced apoptosis in corticolimbic regions, including the subiculum. The subiculum mediates hippocampal-cortical communication critical for long-term memory consolidation. Within the distal dorsal subiculum, a population of bursting neurons uniquely express VGLUT2 and they play a key role in memory processing. We hypothesized that third-trimester-equivalent ethanol exposure would reduce neuronal and VGLUT2+ cell density in the dorsal subiculum and reduce the excitability of bursting neurons, providing a mechanism for long-term memory impairments observed in FASD. To test this, postnatal day (P)7 mice received a subcutaneous injection of ethanol and long-term effects were assessed in adolescence (P35-62). Using transgenic mice with fluorescently labeled VGLUT2+ neurons, and immunohistochemistry we observed a significant reduction in neuronal density in males and an increase in VGLUT2+ cell density in females. Using whole-cell patch clamp electrophysiology, we observed a reduction in action potentials per burst in both sexes. Additionally, females showed reduced overall excitability, and a subset of neurons exhibited a shift to regular spiking. These findings suggest that development ethanol exposure disrupts subicular output by impairing burst firing, potentially weaking hippocampal-cortical communication and contributing to the cognitive deficits associated with FASD.

**Highlights:**

- Third-trimester ethanol targets VGLUT2+ neurons in the dorsal subiculum
- Ethanol reduced neuronal density in male dorsal subiculum
- Ethanol increases VGLUT2+ cell density in females
- Ethanol reduces action potential per burst in both sexes
- Females show reduced excitability and loss of bursting in some cells
