## Supplementary Tables for "Third Trimester-Equivalent Alcohol Exposure Reduces Neurons in Males and Increases Vglut2⁺ Neurons with Reduced Intrinsic Bursting in Females in The Murine Dorsal Subiculum"

### Sheet: Figure 2
Data Set:	Outliers Removed (Prism ROUT):	Normality (Prism Shapiro-Wilk):	Equal Variance (Levene's Test):	Test type:	Results:				Test type (planned comparison):	Results (planned comparison):
NeuN (Saline Females x Ethanol Females x Saline Males x Ethanol Males)	N/A	Saline Females:	Df = 3	Three-Way ANOVA		P value	P value summary	F (DFn, DFd)
		W=0.9028	F Value = 1.424		Region	<0.0001	****	F (7, 279) = 8.511
		P value= 0.2350	P value = 0.2358		Treatment	0.2782	ns	F (1, 279) = 1.180
		Passed normality test (alpha=0.05)?: Yes	Pass		Sex	0.0006	***	F (1, 279) = 11.96
		P value summary: ns			Region x Treatment	0.9918	ns	F (7, 279) = 0.1646
		Ethanol Females:			Region x Sex	0.9967	ns	F (7, 279) = 0.1226
		W=0.9028			Treatment x Sex	0.143	ns	F (1, 279) = 2.158
		P value= 0.3633			Region x Treatment x Sex	0.9948	ns	F (7, 279) = 0.1424
		Passed normality test (alpha=0.05)?: Yes
		P value summary: ns
		Saline Males:
		W=0.8514
		P value= 0.0603
		Passed normality test (alpha=0.05)?: Yes
		P value summary: ns
		Ethanol Males:
		W=0.9074
		P value= 0.2635
		Passed normality test (alpha=0.05)?: Yes
		P value summary: ns
NeuN (Saline Females x Ethanol Females)	N/A	Saline Females:	Df = 1	Two-Way ANOVA		P value	P value summary	F (DFn, DFd)	Šídák's multiple comparisons test		Mean diff.	95.00% CI of diff.	Below threshold?	Summary	Adjusted P Value
		W=0.9028	F Value = 1.0748		Interaction	0.9853	ns	F (7, 136) = 0.1988		Saline - Ethanol
		P value= 0.2350	P Value = 0.3015		Region	0.001	**	F (7, 136) = 3.724		1	143.7	-372.3 to 659.8	No	ns	0.9906
		Passed normality test (alpha=0.05)?: Yes	Pass		Treament	0.1682	ns	F (1, 136) = 1.920		2	187.4	-328.6 to 703.5	No	ns	0.9522
		P value summary: ns								3	88.37	-427.7 to 604.4	No	ns	0.9997
		Ethanol Females:								4	205.4	-310.7 to 721.4	No	ns	0.9213
		W=0.9028								5	61.13	-454.9 to 577.2	No	ns	>0.9999
		P value= 0.3633								6	47.91	-468.1 to 563.9	No	ns	>0.9999
		Passed normality test (alpha=0.05)?: Yes								7	37.5	-478.5 to 553.5	No	ns	>0.9999
		P value summary: ns								8	-41.37	-557.4 to 474.7	No	ns	>0.9999
NeuN (Saline Males x Ethanol Males)	N/A	Saline Males:	Df = 1	Two-Way ANOVA		P value	P value summary	F (DFn, DFd)	Šídák's multiple comparisons test		Mean diff.	95.00% CI of diff.	Below threshold?	Summary	Adjusted P Value
		W=0.8514	F Value = 2.7635		Interaction	0.9996	ns	F (7, 144) = 0.07940		Saline - Ethanol
		P value= 0.0603	P Value = 0.09843		Region	<0.0001	****	F (7, 144) = 4.744		1	155.5	-346.2 to 657.1	No	ns	0.9815
		Passed normality test (alpha=0.05)?: Yes	Pass		Treatment	0.0005	***	F (1, 144) = 11.44		2	143.5	-358.1 to 645.1	No	ns	0.9888
		P value summary: ns								3	229.6	-272.0 to 731.2	No	ns	0.8441
		Ethanol Males:								4	252	-249.7 to 753.6	No	ns	0.7674
		W=0.9074								5	288.6	-213.0 to 790.2	No	ns	0.6186
		P value= 0.2635								6	253.5	-248.2 to 755.1	No	ns	0.7617
		Passed normality test (alpha=0.05)?: Yes								7	227.6	-274.1 to 729.2	No	ns	0.8503
		P value summary: ns								8	183.5	-318.1 to 685.2	No	ns	0.9504

### Sheet: Figure 3
Data Set:	Outliers Removed (Prism ROUT):	Normality (Prism Shapiro-Wilk):	Equal Variance (Levene's Test):	Test type:	Results:					Test type (planned comparison):	Results (planned comparison):
Vglut2 (Saline Females x Ethanol Females x Saline Males x Ethanol Males)	19 outliers removed:	Saline Females:	Df = 3	Three-Way ANOVA with Geisser-Greenhouse correction		P value	P value summary	F (DFn, DFd)	Geisser-Greenhouse's epsilon
	Saline Female 1: Region 1, 267.424	W=0.8573	F value = 10.145		Region	<0.0001	****	F (1.922, 61.49) = 29.73	0.2745
	Saline Female 2: Region 1, 170.976	P value= 0.1130	P value <0.0001		Treatment	0.1472	ns	F (1, 35) = 2.198
	Saline Female 3: Region 1, 726.660	Passed normality test (alpha=0.05)?: Yes	Did not pass		Sex	0.0427	*	F (1, 35) = 4.422
	Saline Female 4: Region 1, 256.366	P value summary: ns			Region x Treatment	0.681	ns	F (1.922, 61.49) = 0.3742	0.2745
	Saline Female 4: Region 2: 100.698	Ethanol Females:			Region x Sex	0.5363	ns	F (1.922, 61.49) = 0.6175	0.2745
	Saline Femlae 5: Region 1, 443.667	W=0.8095			Treatment x Sex	0.0267	*	F (1, 35) = 5.351
	Saline Female 6: Region 1, 297.165	P value= 0.0361			Region x Treatment x Sex	0.284	ns	F (1.922, 61.49) = 1.282	0.2745
	Saline Female 6: Region 2, 233.475	Passed normality test (alpha=0.05)?: No
	Ethanol Female 1: Region 1, 176.925	P value summary: *
	Ethanol Female 2: Region 1, 104.98	Saline Males:
	Ethanol Female 5: Region 1, 454.623	W=0.8404
	Saline Male 2: Region 1, 237.729	P value= 0.0761
	Saline Male 3: Region 1, 435.296	Passed normality test (alpha=0.05)?: Yes
	Saline Male 3: Region 2, 132.011	P value summary: ns
	Saline Male 5: Region 1, 110.082	Ethanol Males:
	Ethanol Male 2: Region 1, 331.183	W=0.8233
	Ethanol Male 3: Region 1, 241.298	P value= 0.0506
	Ethanol Male 3: Region 2, 94.886	Passed normality test (alpha=0.05)?: Yes
	Ethanol Male 4: Region 1, 68.592	P value summary: ns
Vglut2 (Saline Females x Ethanol Females)	11 outliers removed:	Saline Females:	Df = 1	Two-Way ANOVA with Geisser-Greenhouse correction		P value	P value summary	F (DFn, DFd)	Geisser-Greenhouse's epsilon	Šídák's multiple comparisons test		Mean diff.	95.00% CI of diff.	Below threshold?	Summary	Adjusted P Value
	Saline Female 1: Region 1, 267.424	W=0.8573	F Value = 26.762		Region	0.0001	***	F (1.993, 30.19) = 12.01	0.2848		Saline - Ethanol
	Saline Female 2: Region 1, 170.976	P value= 0.1130	P value <0.0001		Treatment	0.0119	*	F (1, 17) = 7.921			1	-264.5	-762.9 to 233.9	No	ns	0.3797
	Saline Female 3: Region 1, 726.660	Passed normality test (alpha=0.05)?: Yes	Did not pass		Region x Treatment	0.6009	ns	F (1.993, 30.19) = 0.5169	0.2848		2	-111.7	-349.0 to 125.7	No	ns	0.7312
	Saline Female 4: Region 1, 256.366	P value summary: ns									3	-102.2	-313.5 to 109.2	No	ns	0.6637
	Saline Female 4: Region 2: 100.698	Ethanol Females:									4	-111.3	-320.7 to 98.08	No	ns	0.5501
	Saline Femlae 5: Region 1, 443.667	W=0.8095									5	-107.5	-299.6 to 84.58	No	ns	0.4656
	Saline Female 6: Region 1, 297.165	P value= 0.0361									6	-89.59	-230.6 to 51.45	No	ns	0.3311
	Saline Female 6: Region 2, 233.475	Passed normality test (alpha=0.05)?: No									7	-99.7	-238.3 to 38.90	No	ns	0.2174
	Ethanol Female 1: Region 1, 176.925	P value summary: *									8	-146	-376.5 to 84.42	No	ns	0.3379
	Ethanol Female 2: Region 1, 104.98
	Ethanol Female 5: Region 1, 454.623
Vglut2 (Saline Males x Ethanol Males)	8 outliers removed:	Saline Males:	Df = 1	Two-Way ANOVA		P value	P value summary	F (DFn, DFd)		Šídák's multiple comparisons test		Mean diff.	95.00% CI of diff.	Below threshold?	Summary	Adjusted P Value
	Saline Male 2: Region 1, 237.729	W=0.8404	F value = 0.2188		Interaction	0.665	ns	F (7, 136) = 0.7083			Saline - Ethanol
	Saline Male 3: Region 1, 435.296	P value= 0.0761	P Value = 0.6406		Region	<0.0001	****	F (7, 136) = 9.495			1	70.03	-74.31 to 214.4	No	ns	0.798
	Saline Male 3: Region 2, 132.011	Passed normality test (alpha=0.05)?: Yes	Pass		Treatment	0.7213	ns	F (1, 136) = 0.1278			2	57.11	-70.18 to 184.4	No	ns	0.8574
	Saline Male 5: Region 1, 110.082	P value summary: ns									3	4.905	-115.9 to 125.7	No	ns	>0.9999
	Ethanol Male 2: Region 1, 331.183	Ethanol Males:									4	3.025	-117.7 to 123.8	No	ns	>0.9999
	Ethanol Male 3: Region 1, 241.298	W=0.8233									5	2.753	-118.0 to 123.5	No	ns	>0.9999
	Ethanol Male 3: Region 2, 94.886	P value= 0.0506									6	-19.16	-139.9 to 101.6	No	ns	0.9998
	Ethanol Male 4: Region 1, 68.592	Passed normality test (alpha=0.05)?: Yes									7	-33.31	-154.1 to 87.45	No	ns	0.9911
		P value summary: ns									8	-39.81	-160.6 to 80.95	No	ns	0.9728

### Sheet: Figure 4
Data Set:	Outliers Removed (Prism ROUT):	Normality (Prism Shapiro-Wilk):	Equal Variance (Levene's Test):	Test type:	Results:				Test type (planned comparison):	Results (planned comparison):
Action Potential Firing (Saline Females x Ethanol Females x Saline Males x Ethanol Males)	2 outliers removed:	Saline Females:	Df = 44	Three-Way RM ANOVA		P value	P value summary	F (DFn, DFd)
	Saline Male 6: 100, 4	W=0.9373	F Value =0.924556601322616		Current Injected	<0.0001	****	F (1.745, 55.54) = 75.13
	Saline Male 6: 1200, 2	P value= 0.4636	P value = 0.611234430305655		Treatment	0.0807	ns	F (1, 32) = 3.254
		Passed normality test (alpha=0.05)?: Yes	Pass		Sex	0.0022	**	F (1, 32) = 11.04
		P value summary: ns			Current Injected x Treatment	0.3506	ns	F (1.745, 55.54) = 1.044
		Ethanol Females:			Current Injected x Sex	0.0102	*	F (1.745, 55.54) = 5.325
		W=0.8834			Treatment x Sex	0.4079	ns	F (1, 32) = 0.7032
		P value= 0.0969			Current Injected x Treatment x Sex	0.4544	ns	F (1.745, 55.54) = 0.7635
		Passed normality test (alpha=0.05)?: Yes
		P value summary: ns
		Saline Males:
		W=0.9360
		P value= 0.4482
		Passed normality test (alpha=0.05)?: Yes
		P value summary: ns
		Ethanol Males:
		W=0.9416
		P value= 0.5185
		Passed normality test (alpha=0.05)?: Yes
		P value summary: ns
Action Potential Firing (Saline Females x Ethanol Females)	N/A	Saline Females:	Df = 20	Two-way RM ANOVA		P value	P value summary	F (DFn, DFd)	Šídák's multiple comparisons test	Saline Females - Ethanol Females	Mean diff.	95.00% CI of diff.	Below threshold?	Summary	Adjusted P Value
		W=0.9373	F Value =1.21		Current Injected x Treatment	0.0752	ns	F (1.815, 29.04) = 2.907		100	0
		P value= 0.4636	P value = 0.25		Current Injected	<0.0001	****	F (1.815, 29.04) = 62.84		200	1.333	-1.127 to 3.794	No	ns	0.5534
		Passed normality test (alpha=0.05)?: Yes	Pass		Treatment	0.0146	*	F (1, 16) = 7.498		300	3	-1.375 to 7.375	No	ns	0.2964
		P value summary: ns			Subject	<0.0001	****	F (16, 176) = 16.14		400	3.435	-1.831 to 8.701	No	ns	0.4039
		Ethanol Females:								500	3.306	-1.649 to 8.260	No	ns	0.3963
		W=0.8834								600	4.13	-1.366 to 9.626	No	ns	0.2498
		P value= 0.0969								700	4.657	-2.096 to 11.41	No	ns	0.3527
		Passed normality test (alpha=0.05)?: Yes								800	5.657	-2.556 to 13.87	No	ns	0.3545
		P value summary: ns								900	5.315	-2.753 to 13.38	No	ns	0.4054
										1000	6.889	-2.078 to 15.86	No	ns	0.223
										1100	7.25	-2.794 to 17.29	No	ns	0.2958
										1200	7.806	-3.185 to 18.80	No	ns	0.3148
Action Potential Firing (Saline Males x Ethanol Males)	2 outliers removed:	Saline Males:	Df = 23	Two-Way RM ANOVA		P value	P value summary	F (DFn, DFd)	Šídák's multiple comparisons test	Saline Females - Ethanol Females	Mean diff.	95.00% CI of diff.	Below threshold?	Summary	Adjusted P Value
	Saline Male 6: 100, 4	W=0.9360	F Value =0.75		Current Injected	<0.0001	****	F (1.481, 23.42) = 27.13		100	-0.5556	-2.747 to 1.636	No	ns	0.9939
	Saline Male 6: 1200, 2	P value= 0.4482	P value = 0.79		Treatment	0.0747	ns	F (1, 16) = 3.635		200	-0.3333	-5.803 to 5.136	No	ns	>0.9999
		Passed normality test (alpha=0.05)?: Yes	Pass		Current Injected x Treatment	0.0773	ns	F (1.481, 23.42) = 3.093		300	-1.444	-9.249 to 6.360	No	ns	>0.9999
		P value summary: ns								400	-1.778	-11.90 to 8.344	No	ns	>0.9999
		Ethanol Males:								500	-0.7778	-10.44 to 8.880	No	ns	>0.9999
		W=0.9416								600	0.537	-8.199 to 9.273	No	ns	>0.9999
		P value= 0.5185								700	2.13	-6.487 to 10.75	No	ns	0.9978
		Passed normality test (alpha=0.05)?: Yes								800	6.648	-0.5835 to 13.88	No	ns	0.0845
		P value summary: ns								900	6.833	-1.308 to 14.97	No	ns	0.14
										1000	6.519	-2.154 to 15.19	No	ns	0.2424
										1100	6.056	-3.969 to 16.08	No	ns	0.5209
										1200	6.954	-3.393 to 17.30	No	ns	0.3713

### Sheet: Figure 5
Data Set:	Outliers Removed (Prism ROUT):	Normality (Prism Shapiro-Wilk):	Equal Variance (Levene's Test):	Test type:	Results:					Test type (planned comparison):	Results (planned comparison):
AP Number per Burst (Saline Females x Ethanol Females x Saline Males x Ethanol Males)	18 outliers removed:	Saline Females:	Did not pass normality, already violated assumptions of a parametric test	Three-Way RM ANOVA (Aligned Rank Transformation)	Term	Df	Df.res	F value	Pr(>F)
	Saline Female 6: 100, 0	W=0.8913			Treatment	1	26	10.4848	0.00327814
	Ethanol Female 1: 100, 0	P value= 0.1224			Sex	1	26	2.97659	0.0963462
	Ethanol Female 1: 200, 0	Passed normality test (alpha=0.05)?: Yes			CurrentInjected	11	334	42.3479	8.5591e-57
	Ethanol Female 9: 1100, 2	P value summary: ns			Treatment:Sex	1	26	0.00218664	0.963061
	Ethanol Female 9: 1200, 2	Ethanol Females:			Treatment:CurrentInjected	11	334	1.6295	0.0889702
	Saline Male 1: 100, 0	W=0.8996			Sex:CurrentInjected	11	334	0.996898	0.448791
	Saline Male 1: 200, 0	P value= 0.1568			Treatment:Sex:CurrentInjected	11	334	0.933727	0.507894
	Saline Male 3: 100, 0	Passed normality test (alpha=0.05)?: Yes
	Saline Male 3: 200, 0	P value summary: ns
	Saline Male 3: 300, 0	Saline Males:
	Saline Male 8: 100, 0	W=0.8419
	Saline Male 8: 200, 0	P value= 0.0292
	Saline Male 8: 300, 0	Passed normality test (alpha=0.05)?: No
	Saline Male 9: 100, 0	P value summary: *
	Saline Male 9: 200, 0	Ethanol Males:
	Ethanol Male 4: 100, 0	W=0.8558
	Ethanol Male 4: 200, 4	P value= 0.0433
	Ethanol Male 4: 900, 2.5	Passed normality test (alpha=0.05)?: No
		P value summary: *
AP Number per Burst (Saline Females x Ethanol Females)	5 outliers removed:	Saline Females:	Df = 23	Two-Way RM ANOVA (Aligned Rank Transformation)	Term	Df	Df.res	F value	Pr(>F)	ART-C contrast testing with Šídák's correction	contrast	CurrentInjected	Sex	estimate	SE	df	t.ratio	p.value
	Saline Female 6: 100, 0	W=0.8913	F Value =1.4412		Treatment	1	13	5.5094	0.035409		Ethanol - Saline	100	Female	-94.254	58.7338	118.52	-1.60477	0.111207
	Ethanol Female 1: 100, 0	P value= 0.1224	P value = 0.0963		CurrentInjected	11	171	26.0015	<2.22e-16		Ethanol - Saline	200	Female	-47.8689	57.8246	112.684	-0.827829	0.409517
	Ethanol Female 1: 200, 0	Passed normality test (alpha=0.05)?: Yes	Pass		Treatment:CurrentInjected	11	171	2.6154	0.004173		Ethanol - Saline	300	Female	-84.4041	56.9048	106.886	-1.48325	0.140951
	Ethanol Female 9: 1100, 2	P value summary: ns									Ethanol - Saline	400	Female	-65.4041	56.9048	106.886	-1.14936	0.252973
	Ethanol Female 9: 1200, 2	Ethanol Females:									Ethanol - Saline	500	Female	-72.1263	56.9048	106.886	-1.26749	0.207734
		W=0.8996									Ethanol - Saline	600	Female	-76.4597	56.9048	106.886	-1.34364	0.18191
		P value= 0.1568									Ethanol - Saline	700	Female	-63.4041	56.9048	106.886	-1.11421	0.267687
		Passed normality test (alpha=0.05)?: Yes									Ethanol - Saline	800	Female	-98.8485	56.9048	106.886	-1.73709	0.0852528
		P value summary: ns									Ethanol - Saline	900	Female	-78.6819	56.9048	106.886	-1.38269	0.169641
											Ethanol - Saline	1000	Female	-79.293	56.9048	106.886	-1.39343	0.16638
											Ethanol - Saline	1100	Female	-105.631	57.8246	112.684	-1.82674	0.0703855
											Ethanol - Saline	1200	Female	-99.214	57.8246	112.684	-1.71577	0.0889515
AP Number per Burst (Saline Males x Ethanol Males)	13 outliers removed:	Saline Males:	Did not pass normality, already violated assumptions of a parametric test	Two-Way RM ANOVA (Aligned Rank Transformation)	Term	Df	Df.res	F value	Pr(>F)	ART-C contrast testing with Šídák's correction	contrast	CurrentInjected	Sex	estimate	SE	df	t.ratio	p.value
	Saline Male 1: 100, 0	W=0.8419			Treatment	1	13	5.51711	0.035301		Ethanol - Saline	100	Male	-78.4	65.9492	125.953	-1.18879	0.236758
	Saline Male 1: 200, 0	P value= 0.0292			CurrentInjected	11	163	17.9959	<2e-16		Ethanol - Saline	200	Male	-78.4	65.9492	125.953	-1.18879	0.236758
	Saline Male 3: 100, 0	Passed normality test (alpha=0.05)?: No			Treatment:CurrentInjected	11	163	0.94735	0.496838		Ethanol - Saline	300	Male	-80.5831	61.7578	101.705	-1.30482	0.194898
	Saline Male 3: 200, 0	P value summary: *									Ethanol - Saline	400	Male	-58.0628	59.8096	91.1344	-0.970795	0.33422
	Saline Male 3: 300, 0	Ethanol Males:									Ethanol - Saline	500	Male	-68.6184	59.8096	91.1344	-1.14728	0.254269
	Saline Male 8: 100, 0	W=0.8558									Ethanol - Saline	600	Male	-62.0073	59.8096	91.1344	-1.03674	0.302598
	Saline Male 8: 200, 0	P value= 0.0433									Ethanol - Saline	700	Male	-73.8962	59.8096	91.1344	-1.23552	0.219811
	Saline Male 8: 300, 0	Passed normality test (alpha=0.05)?: No									Ethanol - Saline	800	Male	-49.8962	59.8096	91.1344	-0.83425	0.406321
	Saline Male 9: 100, 0	P value summary: *									Ethanol - Saline	900	Male	-58.5296	60.6696	95.7375	-0.964727	0.337112
	Saline Male 9: 200, 0										Ethanol - Saline	1000	Male	-69.0073	59.8096	91.1344	-1.15378	0.251606
	Ethanol Male 4: 100, 0										Ethanol - Saline	1100	Male	-60.6184	59.8096	91.1344	-1.01352	0.313494
	Ethanol Male 4: 200, 4										Ethanol - Saline	1200	Male	-64.1184	59.8096	91.1344	-1.07204	0.286532
	Ethanol Male 4: 900, 2.5

### Sheet: Figure 6
Comparison	Test Type	Results
Saline Females vs. Ethanol Females	Fisher's exact test	P value	0.0125
		P value summary	*
		One- or two-sided	NA
		Statistically significant (P < 0.05)?	Yes
Saline Males Vs. Ethanol Males	Fisher's exact test	P value	>0.9999
		P value summary	ns
		One- or two-sided	NA
		Statistically significant (P < 0.05)?	No
Saline Females vs Saline Males	Fisher's exact test	P value	0.111
		P value summary	ns
		One- or two-sided	NA
		Statistically significant (P < 0.05)?	No
Ethanol Females vs Ethanol Males	Fisher's exact test	P value	0.0485
		P value summary	*
		One- or two-sided	NA
		Statistically significant (P < 0.05)?	Yes

### Sheet: Table 1
Data Set:	Outliers Removed (Prism ROUT):	Normality (Prism Shapiro-Wilk):	Equal Variance (Levene's Test):	Test type:	Results:					Test type (planned comparison):	Results (planned comparison):
Access Resistance	N/A	Saline Females:	Df = 3	Two-Way ANOVA	Effect	P value	P value summary	F (DFn, DFd)		Šídák's multiple comparisons test		Mean diff.	95.00% CI of diff.	Below threshold?	Summary	Adjusted P Value
		W=0.9012	F Value = 0.1468		Interaction	0.3016	ns	F (1, 32) = 1.102			Females - Males
		P value= 0.2588	P value = 0.931		Treatmemt	0.9499	ns	F (1, 32) = 0.004016			Saline	1.683	-2.583 to 5.950	No	ns	0.5924
		Passed normality test (alpha=0.05)?: Yes	Pass		Sex	0.7971	ns	F (1, 32) = 0.06720			Ethanol	-1.017	-5.283 to 3.250	No	ns	0.8236
		P value summary: ns
		Ethanol Females:
		W=0.8611
		P value= 0.0987
		Passed normality test (alpha=0.05)?: Yes
		P value summary: ns
		Saline Males:
		W=0.9463
		P value= 0.6494
		Passed normality test (alpha=0.05)?: Yes
		P value summary: ns
		Ethanol Males:
		W=0.9421
		P value= 0.6046
		Passed normality test (alpha=0.05)?: Yes
		P value summary: ns
Membrane Capacitance	N/A	NORMAL DISTRIBUTION	Df = 3	Two-Way ANOVA on log tranformed data	Effect	P value	P value summary	F (DFn, DFd)		Šídák's multiple comparisons test		Mean diff.	95.00% CI of diff.	Below threshold?	Summary	Adjusted P Value
		Saline Females:	F Value = 0.7593		Interaction	0.9958	ns	F (1, 32) = 2.801e-005			Females - Males
		W=0.9003	P value = 0.5252		Treatment	0.5589	ns	F (1, 32) = 0.3489			Saline	-0.03947	-0.1774 to 0.09850	No	ns	0.7568
		P value= 0.2539	Pass		Sex	0.347	ns	F (1, 32) = 0.9112			Ethanol	-0.03991	-0.1779 to 0.09806	No	ns	0.7522
		Passed normality test (alpha=0.05)?: Yes
		P value summary: ns
		Ethanol Females:
		W=0.9455
		P value= 0.6404
		Passed normality test (alpha=0.05)?: Yes
		P value summary: ns
		Saline Males:
		W=0.9348
		P value= 0.5285
		Passed normality test (alpha=0.05)?: Yes
		P value summary: ns
		Ethanol Males:
		W=0.8143
		P value= 0.0297
		Passed normality test (alpha=0.05)?: No
		P value summary: *
		LOGNORMAL DISTRIBUTION
		Saline Females:
		W=0.9321
		P value= 0.5021
		Passed normality test (alpha=0.05)?: Yes
		P value summary: ns
		Ethanol Females:
		W=0.8982
		P value= 0.2416
		Passed normality test (alpha=0.05)?: Yes
		P value summary: ns
		Saline Males:
		W=0.9248
		P value= 0.4331
		Passed normality test (alpha=0.05)?: Yes
		P value summary: ns
		Ethanol Males:
		W=0.8367
		P value= 0.0530
		Passed normality test (alpha=0.05)?: Yes
		P value summary: ns
Membrane Resistance	1 outlier removed:	NORMAL DISTRIBUTION	Did not pass normality, already violated assumptions of a parametric test	Two-Way ANOVA (Aligned Rank Transformation)	Effect	Df	Df.res	F value	Pr(>F)	ART-C contrast testing with Šídák's correction	contrast
	Saline Male, 340.8	Saline Females:			Treatment	1	31	0.816202	0.37326		Female - Male
		W=0.9820			Sex	1	31	1.79548	0.189999		Treatment	estimate	SE	df	t.ratio	p.value
		P value= 0.9736			Treatment:Sex	1	31	3.1796	0.084358		Ethanol	-4.11111	4.91504	31	-0.836435	0.409312
		Passed normality test (alpha=0.05)?: Yes									Saline	-5.34722	5.06631	31	-1.05545	0.299377
		P value summary: ns
		Ethanol Females:
		W=0.8101
		P value= 0.0266
		Passed normality test (alpha=0.05)?: No
		P value summary: *
		Saline Males:
		W=0.8905
		P value= 0.2365
		Passed normality test (alpha=0.05)?: Yes
		P value summary: ns
		Ethanol Males:
		W=0.9420
		P value= 0.6030
		Passed normality test (alpha=0.05)?: Yes
		P value summary: ns
		LOGNORMAL DISTRIBUTION
		Saline Females:
		W=0.8433
		P value= 0.0629
		Passed normality test (alpha=0.05)?: Yes
		P value summary: ns
		Ethanol Females:
		W=0.8126
		P value= 0.0284
		Passed normality test (alpha=0.05)?: No
		P value summary: *
		Saline Males:
		W=0.7424
		P value= 0.0067
		Passed normality test (alpha=0.05)?: No
		P value summary: **
		Ethanol Males:
		W=0.9210
		P value= 0.4002
		Passed normality test (alpha=0.05)?: Yes
		P value summary: ns

### Sheet: Table 2
Data Set:	Outliers Removed (Prism ROUT):	Normality (Prism Shapiro-Wilk):	Equal Variance (Levene's Test):	Test type:	Results:					Test type (planned comparison):	Results (planned comparison):
Instantaneous Frequency (Saline Females x Ethanol Females x Saline Males x Ethanol Males)	N/A	Saline Females:	Df = 44	Three-Way RM ANOVA (Aligned Rank Tranformation)	Term	Df	Df.res	F value	Pr(>F)
		W=0.9112	F Value = 2.54		Treatment	1	275	0.0082286	0.927788
		P value= 0.2522	P Value <0.0001		Sex	1	275	10.0539	0.00169228 **
		Passed normality test (alpha=0.05)?: Yes	Did not pass		CurrentInjected	9	275	3.83491	0.00013777 ***
		P value summary: ns			Treatment:Sex	1	275	6.86542	0.00927637 **
		Ethanol Females:			Treatment:CurrentInjected	9	275	0.646945	0.756343
		W=0.8788			Sex:CurrentInjected	9	275	0.876317	0.546863
		P value= 0.1263			Treatment:Sex:CurrentInjected	9	275	1.74813	0.0782594
		Passed normality test (alpha=0.05)?: Yes
		P value summary: ns
		Saline Males:
		W=0.9752
		P value= 0.9568
		Passed normality test (alpha=0.05)?: Yes
		P value summary: ns
		Ethanol Males:
		W=0.8788
		P value= 0.1263
		Passed normality test (alpha=0.05)?: Yes
		P value summary: ns
Instantaneous Frequency (Saline Females x Ethanol Females)	N/A	Saline Females:	Df = 20	Two-Way RM ANOVA (Aligned Rank Tranformation)	Term	Df	Df.res	F value	Pr(>F)	ART-C contrast testing with Šídák's correction	contrast	CurrentInjected	estimate	SE	df	t.ratio	p.value
		W=0.9112	F Value = 1.84		Treatment	1	144	3.17382	0.076935 .		Ethanol - Saline	200	-322.134	237.557	42.353	-1.35603	0.182276
		P value= 0.2522	P Value = 0.022		CurrentInjected	11	144	2.50243	0.006581 **		Ethanol - Saline	300	139.002	165.451	11.1165	0.840138	0.418534
		Passed normality test (alpha=0.05)?: Yes	Did not pass		Treatment:CurrentInjected	11	144	0.69243	0.744149		Ethanol - Saline	400	104.258	163.958	10.7222	0.635882	0.538189
		P value summary: ns									Ethanol - Saline	500	68.401	163.958	10.7222	0.417185	0.684774
		Ethanol Females:									Ethanol - Saline	600	36.7791	163.259	10.541	0.22528	0.826069
		W=0.8788									Ethanol - Saline	700	66.3056	163.096	10.4989	0.406544	0.692507
		P value= 0.1263									Ethanol - Saline	800	40.5278	163.096	10.4989	0.248491	0.808548
		Passed normality test (alpha=0.05)?: Yes									Ethanol - Saline	900	10.3056	163.096	10.4989	0.0631871	0.950804
		P value summary: ns									Ethanol - Saline	1000	19.6389	163.096	10.4989	0.120413	0.906429
											Ethanol - Saline	1100	21.4167	161.12	10	0.132923	0.896891
											Ethanol - Saline	1200	51.0833	163.096	10.4989	0.313211	0.760255
Instantaneous Frequency (Saline Males x Ethanol Males)	N/A	Saline Males:	Df = 23	Two-Way RM ANOVA (Aligned Rank Tranformation)	Term	Df	Df.res	F value	Pr(>F)	ART-C contrast testing with Šídák's correction	contrast	CurrentInjected	estimate	SE	df	t.ratio	p.value
		W=0.9752	F Value = 3.48		Treatment	1	133	2.3636	0.126567		Ethanol - Saline	100	427.097	369.381	9.32617	1.15625	0.276339
		P value= 0.9568	P Value <0.0001		CurrentInjected	9	133	2.4129	0.014375 *		Ethanol - Saline	200	454.026	368.23	9.21061	1.23299	0.24812
		Passed normality test (alpha=0.05)?: Yes	Did not pass		TreatmentXCurrentInjected	9	133	1.6964	0.095778		Ethanol - Saline	300	535.688	366.799	9.06837	1.46044	0.177931
		P value summary: ns									Ethanol - Saline	400	540.125	366.585	9.04716	1.4734	0.174564
		Ethanol Males:									Ethanol - Saline	500	611.738	366.522	9.04094	1.66903	0.1293
		W=0.8788									Ethanol - Saline	600	630.722	366.501	9.03894	1.72093	0.119227
											Ethanol - Saline	700	627.278	366.501	9.03894	1.71153	0.120997
											Ethanol - Saline	800	608.96	366.531	9.04189	1.66141	0.130841
											Ethanol - Saline	900	608.932	366.531	9.04189	1.66134	0.130856
		P value= 0.1263									Ethanol - Saline	1000	617.488	366.531	9.04189	1.68468	0.126178
		Passed normality test (alpha=0.05)?: Yes									Ethanol - Saline	1100	620.446	366.531	9.04189	1.69275	0.124597
		P value summary: ns									Ethanol - Saline	1200	616.301	366.561	9.04479	1.68131	0.126834
Peak Amplitude (Saline Females x Ethanol Females x Saline Males x Ethanol Males)	N/A	NORMAL DISTRIBUTION	Did not pass normality, already violated assumptions of a parametric test	Three-Way RM ANOVA (Aligned Rank Tranformation)	Term	Df	Df.res	F value	Pr(>F)
		Saline Females:			Treatment	1	20	0.916271	0.349885
		W=0.8897			Sex	1	20	0.120394	0.732232
		P value= 0.1380			CurrentInjected	11	258	21.4395	1.0449e-30
		Passed normality test (alpha=0.05)?: Yes			Treatment:Sex	1	20	0.0382972	0.846822
		P value summary: ns			Treatment:CurrentInjected	11	258	3.05037	0.0007386
		Ethanol Females:			Sex:CurrentInjected	10	258	0.395644	0.947933
		W=0.9548			Treatment:Sex:CurrentInjected	9	258	0.738751	0.673187
		P value= 0.7254
		Passed normality test (alpha=0.05)?: Yes
		P value summary: ns
		Saline Males:
		W=0.9604
		P value= 0.7891
		Passed normality test (alpha=0.05)?: Yes
		P value summary: ns
		Ethanol Males:
		W=0.6656
		P value= 0.0004
		Passed normality test (alpha=0.05)?: No
		P value summary: ***
		LOGNORMAL DISTRIBUTION
		Saline Females:
		W=0.8835
		P value= 0.1153
		Passed normality test (alpha=0.05)?: Yes
		P value summary: ns
		Ethanol Females:
		W=0.9535
		P value= 0.7105
		Passed normality test (alpha=0.05)?: Yes
		P value summary: ns
		Saline Males:
		W=0.9511
		P value= 0.6532
		Passed normality test (alpha=0.05)?: Yes
		P value summary: ns
		Ethanol Males:
		W=0.6183
		P value= 0.0002
		Passed normality test (alpha=0.05)?: No
		P value summary: ***
Peak Amplitude (Saline Females x Ethanol Female)	N/A	NORMAL DISTRIBUTION	Did not pass normality, already violated assumptions of a parametric test	Two-Way RM ANOVA (Aligned Rank Tranformation)	Term	Df	Df.res	F value	Pr(>F)	ART-C contrast testing with Šídák's correction	contrast	CurrentInjected	estimate	SE	df	t.ratio	p.value
		Saline Females:			Treatment	1	11	0.71501	0.4158		Ethanol - Saline	200	613.715	587.468	11.9754	1.04468	0.316801
		W=0.8897			CurrentInjected	10	126	8.68496	1.05257e-10		Ethanol - Saline	300	450.345	575.66	11.0431	0.782311	0.450481
		P value= 0.1380			Treatment:CurrentInjected	9	126	1.07851	0.383213		Ethanol - Saline	400	454.357	575.457	11.0275	0.789559	0.44643
		Passed normality test (alpha=0.05)?: Yes									Ethanol - Saline	500	470.774	575.457	11.0275	0.818087	0.43063
		P value summary: ns									Ethanol - Saline	600	456.586	575.372	11.021	0.793548	0.444208
		Ethanol Females:									Ethanol - Saline	700	453.667	575.363	11.0203	0.788488	0.447041
		W=0.9548									Ethanol - Saline	800	460.444	575.363	11.0203	0.800268	0.440466
		P value= 0.7254									Ethanol - Saline	900	469.111	575.363	11.0203	0.815331	0.432151
		Passed normality test (alpha=0.05)?: Yes									Ethanol - Saline	1000	477.222	575.363	11.0203	0.829429	0.424464
		P value summary: ns									Ethanol - Saline	1100	480	575.098	11	0.834641	0.421677
		LOGNORMAL DISTRIBUTION									Ethanol - Saline	1200	493.778	575.363	11.0203	0.858203	0.409058
		Saline Females:
		W=0.8835
		P value= 0.1153
		Passed normality test (alpha=0.05)?: Yes
		P value summary: ns
		Ethanol Females:
		W=0.9535
		P value= 0.7105
		Passed normality test (alpha=0.05)?: Yes
		P value summary: ns
Peak Amplitude (Saline Male x Ethanol Male)	N/A	NORMAL DISTRIBUTION	Did not pass normality, already violated assumptions of a parametric test	Two-Way RM ANOVA (Aligned Rank Tranformation)	Term	Df	Df.res	F value	Pr(>F)	ART-C contrast testing with Šídák's correction	contrast	CurrentInjected	estimate	SE	df	t.ratio	p.value
		Saline Males:			Treatment	1	9	0.343443	0.57225		Ethanol - Saline	100	-798.735	427.769	9.06933	-1.86721	0.0944674
		W=0.9604			CurrentInjected	11	132	16.7718	2.8123e-20		Ethanol - Saline	200	-756.38	427.353	9.0341	-1.76992	0.110395
		P value= 0.7891			Treatment:CurrentInjected	11	132	4.30604	1.74798e-05		Ethanol - Saline	300	-744.601	427.122	9.01454	-1.7433	0.115198
		Passed normality test (alpha=0.05)?: Yes									Ethanol - Saline	400	-803.896	427.052	9.00866	-1.88243	0.0924153
		P value summary: ns									Ethanol - Saline	500	-814.56	427.047	9.00822	-1.90742	0.0887971
		Ethanol Males:									Ethanol - Saline	600	-810.449	427.047	9.00822	-1.8978	0.0901753
		W=0.6656									Ethanol - Saline	700	-810.115	427.047	9.00822	-1.89702	0.0902879
		P value= 0.0004									Ethanol - Saline	800	-832.967	427.055	9.00887	-1.95049	0.0828695
		Passed normality test (alpha=0.05)?: No									Ethanol - Saline	900	-829.856	427.055	9.00887	-1.94321	0.0838448
		P value summary: ***									Ethanol - Saline	1000	-827.814	427.055	9.00887	-1.93843	0.0844907
		LOGNORMAL DISTRIBUTION									Ethanol - Saline	1100	-825.133	427.055	9.00887	-1.93215	0.0853459
		Saline Males:									Ethanol - Saline	1200	-815.494	427.055	9.00887	-1.90958	0.0884892
		W=0.9511
		P value= 0.6532
		Passed normality test (alpha=0.05)?: Yes
		P value summary: ns
		Ethanol Males:
		W=0.6183
		P value= 0.0002
		Passed normality test (alpha=0.05)?: No
		P value summary: ***
Overshoot Amplitude (Saline Females x Ethanol Females x Saline Males x Ethanol Males)	N/A	NORMAL DISTRIBUTION	Did not pass normality, already violated assumptions of a parametric test	Three-Way RM ANOVA (Aligned Rank Tranformation)	Term	Df	Df.res	F value	Pr(>F)
		Saline Females:			Treatment	1	20	0.866413	0.363051
		W=0.8934			Sex	1	20	0.139601	0.71261
		P value= 0.1533			CurrentInjected	11	257	16.6866	1.11045e-24
		Passed normality test (alpha=0.05)?: Yes			Treatment:Sex	1	20	0.0977261	0.757812
		P value summary: ns			Treatment:CurrentInjected	11	257	2.95881	0.00103356
		Ethanol Females:			Sex:CurrentInjected	10	257	0.487614	0.897418
		W=0.9352			Treatment:Sex:CurrentInjected	9	257	0.60926	0.788807
		P value= 0.5013
		Passed normality test (alpha=0.05)?: Yes
		P value summary: ns
		Saline Males:
		W=0.9634
		P value= 0.8312
		Passed normality test (alpha=0.05)?: Yes
		P value summary: ns
		Ethanol Males:
		W=0.6734
		P value= 0.0005
		Passed normality test (alpha=0.05)?: No
		P value summary: ***
		LOGNORMAL DISTRIBUTION
		N/A: some negative values
Overshoot Amplitude (Saline Females x Ethanol Females)	N/A	NORMAL DISTRIBUTION	Df = 20	Two-Way RM ANOVA (Aligned Rank Tranformation)	Term	Df	Df.res	F value	Pr(>F)	ART-C contrast testing with Šídák's correction	contrast	CurrentInjected	estimate	SE	df	t.ratio	p.value
		Saline Females:	F Value =0.7567		Treatment	1	11	0.926437	0.356472		Ethanol - Saline	200	767.481	630.347	11.9158	1.21755	0.246956
		W=0.8934	P value = 0.7605		CurrentInjected	10	125	7.02547	1.1e-08		Ethanol - Saline	300	625.792	618.435	11.042	1.0119	0.333248
		P value= 0.1533	Pass		Treatment:CurrentInjected	9	125	0.870589	0.553429		Ethanol - Saline	400	617.476	618.209	11.0258	0.998814	0.339301
		Passed normality test (alpha=0.05)?: Yes									Ethanol - Saline	500	631.115	618.209	11.0258	1.02088	0.329191
		P value summary: ns									Ethanol - Saline	600	617.914	618.123	11.0197	0.999662	0.338919
		Ethanol Females:									Ethanol - Saline	700	616.778	618.113	11.019	0.997839	0.339766
		W=0.9352									Ethanol - Saline	800	624.556	618.113	11.019	1.01042	0.333966
		P value= 0.5013									Ethanol - Saline	900	632	618.113	11.019	1.02247	0.328484
		Passed normality test (alpha=0.05)?: Yes									Ethanol - Saline	1000	630.222	618.113	11.019	1.01959	0.329787
		P value summary: ns									Ethanol - Saline	1100	642	617.846	11	1.03909	0.321063
		LOGNORMAL DISTRIBUTION									Ethanol - Saline	1200	656.667	618.113	11.019	1.06237	0.310796
		N/A: some negative values
Overshoot Amplitude (Saline Males x Ethanol Males)	N/A	NORMAL DISTRIBUTION	Did not pass normality, already violated assumptions of a parametric test	Two-Way RM ANOVA (Aligned Rank Tranformation)	Term	Df	Df.res	F value	Pr(>F)	ART-C contrast testing with Šídák's correction	contrast	CurrentInjected	estimate	SE	df	t.ratio	p.value
		Saline Males:			Treatment	1	9	0.139855	0.717083		Ethanol - Saline	100	-879.263	406.239	9.09035	-2.1644	0.0583519
		W=0.9634			CurrentInjected	11	132	12.3613	9.0203e-16		Ethanol - Saline	200	-848.028	405.725	9.04443	-2.09016	0.0660162
		P value= 0.8312			Treatment:CurrentInjected	11	132	3.90719	6.60593e-05		Ethanol - Saline	300	-834.058	405.439	9.01895	-2.05717	0.0697336
		Passed normality test (alpha=0.05)?: Yes									Ethanol - Saline	400	-894.838	405.353	9.01128	-2.20756	0.0546265
		P value summary: ns									Ethanol - Saline	500	-904.409	405.346	9.01071	-2.2312	0.0525594
		Ethanol Males:									Ethanol - Saline	600	-900.965	405.346	9.01071	-2.2227	0.0532939
		W=0.6734									Ethanol - Saline	700	-899.965	405.346	9.01071	-2.22024	0.0535091
		P value= 0.0005									Ethanol - Saline	800	-921.406	405.356	9.01155	-2.27308	0.0490792
		Passed normality test (alpha=0.05)?: No									Ethanol - Saline	900	-920.253	405.356	9.01155	-2.27024	0.049308
		P value summary: ***									Ethanol - Saline	1000	-918.225	405.356	9.01155	-2.26523	0.0497131
											Ethanol - Saline	1100	-914.961	405.356	9.01155	-2.25718	0.050372
		LOGNORMAL DISTRIBUTION									Ethanol - Saline	1200	-907.628	405.356	9.01155	-2.23909	0.0518837
		N/A: some negative values
Threshold	2 outliers removed:	Saline Females:	Df = 3	Two-Way ANOVA (Aligned Rank Tranformation)	Term	Df	Df.res	F value	Pr(>F)	ART-C contrast testing with Šídák's correction	contrast	estimate	SE	df	t.ratio	p.value
	Saline Female, -42.7	W=0.9003	F Value =3.5815		Treatment	1	30	0.512845	0.47945		Ethanol,Females - Ethanol,Males	-0.167	4.89	30	-0.034	1
	Saline Female, -37.8	P value= 0.3329	P value = 0.0252		Sex	1	30	0.0836508	0.7744		Ethanol,Females - Saline,Females	-1.825	5.23	30	-0.349	0.9996
		Passed normality test (alpha=0.05)?: Yes	Did not pass		Treatment:Sex	1	30	0.0025725	0.95989		Ethanol,Females - Saline,Males	-2.611	4.89	30	-0.534	0.9957
		P value summary: ns									Ethanol,Males - Saline,Females	-1.659	5.23	30	-0.317	0.9998
		Ethanol Females:									Ethanol,Males - Saline,Males	-2.444	4.89	30	-0.5	0.997
		W=0.9637									Saline,Females - Saline,Males	-0.786	5.23	30	-0.15	1
		P value= 0.8362
		Passed normality test (alpha=0.05)?: Yes
		P value summary: ns
		Saline Males:
		W=0.8985
		P value= 0.2434
		Passed normality test (alpha=0.05)?: Yes
		P value summary: ns
		Ethanol Males:
		W=0.9645
		P value= 0.8437
		Passed normality test (alpha=0.05)?: Yes
		P value summary: ns
Rheobase	N/A	NORMAL DISTRIBUTION	Did not pass normality, already violated assumptions of a parametric test	Two-Way ANOVA (Aligned Rank Transformation)	Term	Df	Df.res	F value	Pr(>F)	ART-C contrast testing with Šídák's correction	contrast	estimate	SE	df	t.ratio	p.value
		Saline Females:			Treatment	1	32	10.4466	0.00284624		Ethanol,Female - Ethanol,Male	6.55556	4.25862	32	1.53936	0.576873
		W=0.9197			Sex	1	32	5.0806	0.0311756		Ethanol,Female - Saline,Female	10.8333	4.25862	32	2.54386	0.0922016
		P value= 0.3895			Treatment:Sex	1	32	0.646445	0.427319		Ethanol,Female - Saline,Male	15.7222	4.25862	32	3.69186	0.00494103
		Passed normality test (alpha=0.05)?: Yes									Ethanol,Male - Saline,Female	4.27778	4.25862	32	1.0045	0.903442
		P value summary: ns									Ethanol,Male - Saline,Male	9.16667	4.25862	32	2.1525	0.212351
		Ethanol Females:									Saline,Female - Saline,Male	4.88889	4.25862	32	1.148	0.835098
		W=0.9744
		P value= 0.9298
		Passed normality test (alpha=0.05)?: Yes
		P value summary: ns
		Saline Males:
		W=0.8290
		P value= 0.0435
		Passed normality test (alpha=0.05)?: No
		P value summary: *
		Ethanol Males:
		W=0.8673
		P value= 0.1151
		Passed normality test (alpha=0.05)?: Yes
		P value summary: ns
		LOGNORMAL DISTRIBUTION
		Saline Females:
		W=0.9427
		P value= 0.6109
		Passed normality test (alpha=0.05)?: Yes
		P value summary: ns
		Ethanol Females:
		W=0.9777
		P value= 0.9515
		Passed normality test (alpha=0.05)?: Yes
		P value summary: ns
		Saline Males:
		W=0.7479
		P value= 0.0051
		Passed normality test (alpha=0.05)?: No
		P value summary: **
		Ethanol Males:
		W=0.6935
		P value= 0.0012
		Passed normality test (alpha=0.05)?: No
		P value summary: **
